# Insights into regulation of C_2_ and C_4_ photosynthesis in *Amaranthaceae/Chenopodiaceae* using RNA-Seq

**DOI:** 10.1101/2021.09.14.460237

**Authors:** Christian Siadjeu, Maximilian Lauterbach, Gudrun Kadereit

## Abstract

*Amaranthaceae* (incl. *Chenopodiaceae*) show an immense diversity of C_4_ syndromes. More than 15 independent origins of C_4_ photosynthesis, partly in halophytic and/or succulent lineages, and the largest number of C_4_ species in eudicots signify the importance of this angiosperm lineage in C_4_ evolution. Here, we conduct RNA-Seq followed by comparative transcriptome analysis of three species from *Camphorosmeae* representing related clades with different photosynthetic types: *Threlkeldia diffusa* (C_3_), *Sedobassia sedoides* (C_2_), and *Bassia prostrata* (C_4_). Results show that *B. prostrata* belongs to the NADP-ME type and core genes encoding for C_4_ cycle are significantly up-regulated when compared to *Sed. sedoides* and *T. diffusa, Sedobassia sedoides* and *B. prostrata* share a number of up-regulated C_4_-related genes, however, two C_4_ transporters (DIT and TPT) are found significantly up-regulated only in *Sed. sedoides*. Combined analysis of transcription factors (TFs) of the closely related lineages (*Camphorosmeae* and *Salsoleae*) revealed that no C_3_ specific TFs is higher in C_2_ species as compared to C_4_ species, instead the C_2_ species show their own set of up-regulated TFs. Taken together, our study indicates that the hypothesis of the C_2_ photosynthesis as a proxy towards C_4_ photosynthesis is questionable in *Sed. sedoides* and more in favour of an independent evolutionary stable-state.

**Highlight:** Transcript expression profiles of C_2_ species are distinct and best explained as representing an independent evolutionary stable state.
