## Supplementary material for "Insights into regulation of C_2_ and C_4_ photosynthesis in *Amaranthaceae/Chenopodiaceae* using RNA-Seq": Dataset S1

### Sheet: Sheet1
Organ	Sample	No. of raw reads	No. clean reads	No. clean reads [%]	Mapping [%]	Mapping [No. reads]
Leaf	Tdif1	36641316	36276200	99.0035	40.01	14513302
Leaf	Tdif2	35930424	35567335	98.9895	39.51	14,051,069‬
Leaf	Tdif3	37851228	37391709	98.786	40.72	15226693
Leaf	Ssed1	36051512	35697556	99.0182	48.84	17435498
Leaf	Ssed2	34744673	34394586	98.9924	47.02	16171965
Leaf	Ssed3	30562063	30250290	98.9799	47.17	14270208
Leaf	Bpro1	32945788	32636528	99.0613	39.82	12994328
Leaf	Bpro2	36837569	36482501	99.0361	41.09	14989699
Leaf	Bpro3	27717346	27351955	98.6817	41.33	11304853
