## Supplementary material for "Insights into regulation of C_2_ and C_4_ photosynthesis in *Amaranthaceae/Chenopodiaceae* using RNA-Seq": Dataset S3

### Sheet: Supplementary Table S
MapMan_Category	Tdif_TPM	Ssed_TPM	Bpro_TPM	Tdif_%	Ssed_%	Bpro_%
DNA damage response	1358.58	976.168	1175.82	0.135858	0.0976168	0.117582
Polyamine metabolism	2894.33	1589.19	2452.99	0.289433	0.158919	0.245299
Multi-process regulation	3411.75	1812.24	2225.1	0.341175	0.181224	0.22251
Nucleotide metabolism	4886	6307.39	8303.84	0.4886	0.630739	0.830384
Nutrient uptake	5208.28	5053.45	4751.94	0.520828	0.505345	0.475194
C4	5823.57	10900.1	45430.5	0.582357	1.09001	4.54305
Secondary metabolism	8080.87	7928.62	8366.53	0.808087	0.792862	0.836653
Cell wall organisation	8627.34	5266.41	4731.77	0.862734	0.526641	0.473177
Chromatin organisation	8697.99	5745.95	8675.03	0.869799	0.574595	0.867503
Cell cycle organisation	9007.88	7286.08	7954.48	0.900788	0.728608	0.795448
External stimuli response	9306.98	8563.75	10447.8	0.930698	0.856375	1.04478
Protein translocation	9963.82	10173.4	11213.1	0.996382	1.01734	1.12131
Phytohormone action	11322.8	8602.71	11087.4	1.13228	0.860271	1.10874
Cytoskeleton organisation	15040	15392.9	12515.9	1.504	1.53929	1.25159
Amino acid metabolism	15666.1	17450.9	19140.3	1.56661	1.74509	1.91403
Carbohydrate metabolism	17751.2	12041.3	18558.6	1.77512	1.20413	1.85586
Cellular respiration	19477.6	23745.4	21713.4	1.94776	2.37454	2.17134
Photorespiration	22074.2	25943.9	11389.1	2.20742	2.59439	1.13891
Redox homeostasis	22297.4	22078.7	23825	2.22974	2.20787	2.3825
RNA processing	24726.8	23792	23199.2	2.47268	2.3792	2.31992
Vesicle trafficking	24986.9	17765.5	25390.7	2.49869	1.77655	2.53907
Lipid metabolism	25548.2	24234.7	30154.1	2.55482	2.42347	3.01541
Coenzyme metabolism	31765.6	33853.1	29835.4	3.17656	3.38531	2.98354
Enzyme classification	33212.6	32554.8	34132.6	3.32126	3.25548	3.41326
RNA biosynthesis	37547.1	26587.6	38715.9	3.75471	2.65876	3.87159
Protein modification	40947.5	30316.5	39241.6	4.09475	3.03165	3.92416
Solute transport	41680.6	40140.2	40210.5	4.16806	4.01402	4.02105
Protein degradation	53685.9	44483.9	59824.9	5.36859	4.44839	5.98249
Protein biosynthesis	59293.9	82692.9	71826.3	5.92939	8.26929	7.18263
Photosynthesis	150334	215769	112437	15.0334	21.5769	11.2437
Not assigned	275374	230951	261073	27.5374	23.0951	26.1073
