## Supplementary material for "Insights into regulation of C_2_ and C_4_ photosynthesis in *Amaranthaceae/Chenopodiaceae* using RNA-Seq": Dataset S4

### Sheet: C4
BetaVulagaris	MapMan_bincode	MapMan_all	MapMan_main	MapMan_description	Annotation_own_Pathway	Annotation_own_Gene	AthaID	Tdif_TranscriptID	Ssed_TranscriptID	Bpro_TranscriptID	Tdif1_TPM	Tdif2_TPM	Tdif3_TPM	Ssed1_TPM	Ssed2_TPM	Ssed3_TPM	Bpro1_TPM	Bpro2_TPM	Bpro3_TPM
Bv1_013550_fjqs.t1	3.11.2.1	Carbohydrate metabolism.gluconeogenesis.pyruvate orthophosphate dikinase activity.pyruvate orthophosphate dikinase	Carbohydrate metabolism	pyruvate orthophosphate dikinase (original description: none)	C4	PPdK	#N/A	TRINITY_DN17285_c0_g1_i6.p1	TRINITY_DN13074_c0_g1_i2.p1	TRINITY_DN29281_c0_g3_i6.p1	390.103	362.548	413.088	766.118	700.877	664.731	8815.89	9879.27	9026.48
Bv6_148840_uffy.t1	35.2	not assigned.not annotated	not assigned	no hits & (original description: none)	C4	CA	#N/A	TRINITY_DN17980_c4_g1_i6.p1	TRINITY_DN12969_c0_g1_i14.p1	TRINITY_DN24734_c0_g2_i6.p1	449.23	437.787	489.328	376.212	400.598	358.978	3495.22	6118.16	10288.4
Bv9_209750_xeaz.t1	1.4.1.1	Photosynthesis.CAM/C4 photosynthesis.phosphoenolpyruvate (PEP) carboxylase activity.PEP carboxylase	Photosynthesis	PEP carboxylase (original description: none)	C4	PEPC	#N/A	TRINITY_DN8322_c0_g1_i2.p1	TRINITY_DN10321_c0_g1_i2.p3	TRINITY_DN29175_c0_g1_i1.p1	297.016	270.332	326.656	428.812	507.285	619.749	2695.61	5202.43	7023.15
Bv_006710_gkqg.t1	1.2.12	Photosynthesis.calvin cycle.NADPH-dependent malate dehydrogenase	Photosynthesis	NADPH-dependent malate dehydrogenase (original description: none)	C4	MDH	#N/A	TRINITY_DN15483_c0_g1_i2.p1	TRINITY_DN14176_c4_g1_i15.p1	TRINITY_DN27410_c0_g3_i1.p1	571.779	588.336	551.324	1389.06	1251.37	1192.46	4207.09	4023.48	3505.32
Bv8_195530_sxjq.t1	24.2.5.1.1	Solute transport.carrier-mediated transport.BART superfamily.BASS family.BAT 2-keto acid transporter	Solute transport	BAT 2-keto acid transporter (original description: none)	C4	BASS2	#N/A	TRINITY_DN18540_c0_g1_i15.p1	TRINITY_DN10922_c0_g1_i1.p1	TRINITY_DN28082_c0_g1_i8.p1	234.197	249.298	255.983	239.067	247.012	277.661	3906.83	3179.29	4001.23
Bv9_224840_zmjw.t1	5.1.1.4	Lipid metabolism.fatty acid synthesis.citrate shuttle.cytosolic NADP-dependent malic enzyme	Lipid metabolism	cytosolic NADP-dependent malic enzyme (original description: none)	C4	NADP-ME	#N/A	TRINITY_DN13222_c0_g1_i1.p1	TRINITY_DN13334_c0_g1_i3.p1	TRINITY_DN29308_c0_g1_i1.p1	251.201	197.378	254.298	717.627	1037.6	1384.56	3298.51	3383.09	3086.39
Bv7_169130_kwer.t1	4.1.3.1.1	Amino acid metabolism.biosynthesis.pyruvate family.alanine.alanine aminotransferase	Amino acid metabolism	alanine aminotransferase (original description: none)	C4	AlaAT	#N/A	TRINITY_DN19867_c3_g2_i5.p1	TRINITY_DN10240_c0_g1_i3.p1	TRINITY_DN28643_c2_g1_i10.p1	90.7839	82.2419	87.8396	249.767	411.026	509.223	3473.38	2113.94	3395.65
Bv8_182550_kstq.t1	3.1.1.1	Carbohydrate metabolism.sucrose metabolism.triose-phosphate translocation.triose phosphate:phosphate translocator	Carbohydrate metabolism	triose phosphate:phosphate translocator (original description: none)	C4	TPT	#N/A	TRINITY_DN18854_c3_g1_i12.p1	TRINITY_DN14469_c0_g1_i3.p1	TRINITY_DN28078_c1_g1_i1.p1	1076.69	1291.41	1101.41	3426.16	3807.88	3973.33	2754.75	2650.83	2683.72
Bv5_117240_yhsk.t1	5.1.2	Lipid metabolism.fatty acid synthesis.phosphoenolpyruvate translocator	Lipid metabolism	phosphoenolpyruvate translocator (original description: none)	C4	PPT	#N/A	TRINITY_DN1715_c0_g1_i1.p1	TRINITY_DN14543_c2_g1_i9.p1	TRINITY_DN28819_c3_g1_i9.p1	115.502	93.8071	128.736	226.151	270.835	313.618	1381.31	1343.25	1248.53
Bv8_200290_ujgk.t1	24.2.1.1.1	Solute transport.carrier-mediated transport.DMT superfamily.NST-TPT group.TPT phosphometabolite transporter	Solute transport	TPT phosphometabolite transporter (original description: none)	C4	TPT	#N/A	TRINITY_DN14144_c0_g1_i2.p1	TRINITY_DN13196_c0_g2_i1.p1	TRINITY_DN28775_c4_g1_i4.p3	275.342	17.4351	112.719	270.94	452.779	479.807	1413.96	1259.43	1028.6
Bv2_031080_twkf.t1	25.1.7	Nutrient uptake.nitrogen assimilation.aspartate aminotransferase	Nutrient uptake	aspartate aminotransferase (original description: none)	C4	AspAt	AT4G31990.4	TRINITY_DN18289_c0_g1_i1.p1	TRINITY_DN7650_c0_g1_i1.p1	TRINITY_DN27976_c0_g1_i5.p1	294.334	253.969	297.724	380.402	347.462	417.717	1040.3	1283.8	1268.9
Bv9_224000_xpgi.t1	24.2.7.3	Solute transport.carrier-mediated transport.IT superfamily.proton:sodium cation antiporter (NHD-type)	Solute transport	proton:sodium cation antiporter (NHD-type) (original description: none)	C4	NHD	#N/A	TRINITY_DN15261_c0_g1_i4.p1	TRINITY_DN12458_c1_g1_i3.p1	TRINITY_DN26659_c1_g1_i1.p1	162.945	188.595	174.792	149.844	159.225	153.573	1007.06	1044.12	1185.13
Bv6_135140_uyxu.t1	4.1.2.1.1	Amino acid metabolism.biosynthesis.aspartate family.asparagine.glutamine-dependent asparagine synthetase	Amino acid metabolism	glutamine-dependent asparagine synthetase (original description: none)	C4	Asn Synthetase	#N/A	TRINITY_DN13830_c0_g1_i2.p1	TRINITY_DN11794_c0_g1_i4.p1	TRINITY_DN25290_c1_g1_i11.p1	173.43	157.97	180.87	114.515	134.326	114.959	1102.09	756.674	762.972
Bv1_004490_tyfq.t1	24.2.2.7	Solute transport.carrier-mediated transport.MFS superfamily.PHT4 phosphate transporter	Solute transport	PHT4 phosphate transporter (original description: none)	C4	PHT4	#N/A	TRINITY_DN833_c0_g1_i1.p1	TRINITY_DN3585_c0_g1_i1.p1	TRINITY_DN26232_c0_g1_i3.p1	97.0194	83.6461	101.288	161.271	180.401	196.482	495.504	817.608	693.654
Bv3_049110_qgnh.t1	24.2.2.6	Solute transport.carrier-mediated transport.MFS superfamily.PHT1 phosphate transporter	Solute transport	PHT1 phosphate transporter (original description: none)	C4	PHT1	AT5G43370.2	TRINITY_DN7669_c0_g1_i2.p1	TRINITY_DN24923_c0_g1_i1.p1	TRINITY_DN28874_c2_g1_i4.p1	791.962	1091.79	919.31	56.9198	57.2249	50.2224	550.143	736.182	610.597
Bv9_215520_prze.t1	24.2.7.1.2	Solute transport.carrier-mediated transport.IT superfamily.DASS family.dicarboxylate:malate antiporter (DIT-type)	Solute transport	dicarboxylate:malate antiporter (DIT-type) (original description: none)	C4	DiT	#N/A	TRINITY_DN19062_c1_g4_i4.p1	TRINITY_DN9924_c0_g2_i2.p1	TRINITY_DN28891_c0_g1_i5.p1	67.7625	66.0925	92.5835	92.9074	131.781	160.335	473.097	434.085	441.311
Bv4_072630_xjai.t1	24.2.7.1.2	Solute transport.carrier-mediated transport.IT superfamily.DASS family.dicarboxylate:malate antiporter (DIT-type)	Solute transport	dicarboxylate:malate antiporter (DIT-type) (original description: none)	C4	DiT	#N/A	TRINITY_DN8776_c0_g1_i1.p1	TRINITY_DN12172_c0_g1_i4.p1	TRINITY_DN28383_c3_g1_i3.p1	171.314	134.89	150.36	532.204	689.641	883.789	276.338	399.555	401.546
Bv8_194450_rkme.t1	35.2	not assigned.not annotated	not assigned	no hits & (original description: none)	C4	CA (not in C4 high)	#N/A	TRINITY_DN16773_c0_g1_i3.p1	TRINITY_DN13937_c0_g1_i8.p1	TRINITY_DN24685_c0_g1_i1.p1	2485.02	3321	2284.78	1909.94	5613.65	9399.38	252.233	180.777	531.565
Bv7_172500_jhax.t1	24.2.2.7	Solute transport.carrier-mediated transport.MFS superfamily.PHT4 phosphate transporter	Solute transport	PHT4 phosphate transporter (original description: none)	C4	PHT4	#N/A	TRINITY_DN18808_c2_g1_i28.p1	TRINITY_DN10401_c0_g1_i1.p1	TRINITY_DN27157_c2_g2_i1.p1	233.069	265.725	255.485	207.386	198.814	177.571	195.81	200.55	231.334

### Sheet: PR
BetaVulagaris	MapMan_bincode	MapMan_all	MapMan_main	MapMan_description	Annotation_own_Pathway	Annotation_own_Gene	AthaID	Tdif_TranscriptID	Ssed_TranscriptID	Bpro_TranscriptID	Tdif1_TPM	Tdif2_TPM	Tdif3_TPM	Ssed1_TPM	Ssed2_TPM	Ssed3_TPM	Bpro1_TPM	Bpro2_TPM	Bpro3_TPM
Bv4_073470_iswc.t1	1.3.3.2	Photosynthesis.photorespiration.aminotransferases.serine-glyoxylate transaminase	Photosynthesis	serine-glyoxylate transaminase (original description: none)	Photorespiration	AGT/SGT	#N/A	TRINITY_DN18784_c0_g1_i4.p1	TRINITY_DN14284_c0_g4_i14.p1	TRINITY_DN29085_c0_g1_i9.p1	3348.47	3915.91	3439.37	3721.16	3610.02	2822.58	2715.82	2382.65	1324.29
Bv4_094290_jgpp.t1	1.3.2	Photosynthesis.photorespiration.glycolate oxidase	Photosynthesis	glycolate oxidase (original description: none)	Photorespiration	GOX	#N/A	TRINITY_DN18813_c0_g1_i14.p1	TRINITY_DN14400_c1_g1_i1.p1	TRINITY_DN24478_c0_g1_i6.p1	3724.26	3587.4	3608.61	5518.84	5558.66	5510.16	2265.36	2005.85	2100.04
Bv6_152820_wtfn.t1	1.3.5	Photosynthesis.photorespiration.serine hydroxymethyltransferase	Photosynthesis	serine hydroxymethyltransferase (original description: none)	Photorespiration	SHMT	AT4G37930.1	TRINITY_DN19876_c0_g1_i7.p1	TRINITY_DN14002_c0_g1_i2.p1	TRINITY_DN22846_c0_g1_i4.p1	3071.21	2709.2	2950.67	3779.24	3922.5	4140.91	1564.66	1494.03	1171.21
Bv9_213980_zwen.t1	1.3.6	Photosynthesis.photorespiration.hydroxypyruvate reductase	Photosynthesis	hydroxypyruvate reductase (original description: none)	Photorespiration	HPR	#N/A	TRINITY_DN18263_c5_g1_i10.p2	TRINITY_DN14074_c2_g2_i1.p1	TRINITY_DN24844_c0_g1_i15.p1	1260.27	1288.91	1333.98	1326.09	1381.46	1302.5	1426.24	993.374	877.454
Bv6_148110_nuir.t1	1.3.3.1	Photosynthesis.photorespiration.aminotransferases.glutamate-glyoxylate transaminase	Photosynthesis	glutamate-glyoxylate transaminase (original description: none)	Photorespiration	GGT	AT1G23310.1	TRINITY_DN17011_c0_g1_i4.p1	TRINITY_DN13999_c1_g1_i10.p1	TRINITY_DN26142_c0_g2_i5.p1	1947.34	1993.59	2128.05	3554.24	3738.59	3465.44	886.91	804.015	913.023
Bv5_106360_ipey.t1	1.3.4.4	Photosynthesis.photorespiration.glycine cleavage system.H-protein lipoamide-containing component	Photosynthesis	H-protein lipoamide-containing component of glycine cleavage system (original description: none)	Photorespiration	GDC-H	#N/A	TRINITY_DN16527_c0_g2_i1.p1	TRINITY_DN14381_c1_g1_i3.p1	TRINITY_DN27935_c0_g1_i2.p2	1611.62	1519.04	1472.44	2194.88	2220.06	2511.83	885.038	892.491	639.092
Bv_012000_yknj.t1	1.3.4.1	Photosynthesis.photorespiration.glycine cleavage system.P-protein glycine dehydrogenase component	Photosynthesis	P-protein glycine dehydrogenase component of glycine cleavage system (original description: none)	Photorespiration	GDC-P	AT4G33010.1	TRINITY_DN19241_c0_g1_i3.p1	TRINITY_DN14272_c0_g1_i8.p1	TRINITY_DN28763_c0_g1_i12.p1	3152.06	3793.25	4335.34	1554.16	1434.41	1478.91	755.023	898.108	714.984
Bv3_065510_eeis.t1	1.3.5	Photosynthesis.photorespiration.serine hydroxymethyltransferase	Photosynthesis	serine hydroxymethyltransferase (original description: none)	Photorespiration	SHMT	AT1G36370.1	TRINITY_DN19147_c0_g2_i2.p1	TRINITY_DN12915_c0_g1_i3.p1	TRINITY_DN28292_c0_g2_i2.p1	340.092	240.425	339.546	416.123	435.717	673.457	520.17	425.825	944.624
Bv4_074740_miaa.t1	1.3.1	Photosynthesis.photorespiration.phosphoglycolate phosphatase	Photosynthesis	phosphoglycolate phosphatase (original description: none)	Photorespiration	PGP	#N/A	TRINITY_DN17351_c4_g1_i1.p2	TRINITY_DN13808_c0_g1_i13.p1	TRINITY_DN24020_c0_g1_i4.p1	904.811	908.704	894.305	1386.67	1172.39	1155.36	393.54	488.977	421.025
Bv6_127540_qdph.t1	1.3.4.2	Photosynthesis.photorespiration.glycine cleavage system.T-protein aminomethyltransferase component	Photosynthesis	T-protein aminomethyltransferase component of glycine cleavage system (original description: none)	Photorespiration	GDC-T	#N/A	TRINITY_DN17956_c3_g1_i10.p1	TRINITY_DN14038_c0_g1_i1.p1	TRINITY_DN24386_c0_g1_i1.p1	818.31	720.713	722.379	1119.45	1241.7	1494.62	481.167	324.226	338.402
Bv9_220360_xogt.t2	1.3.7	Photosynthesis.photorespiration.glycerate kinase	Photosynthesis	glycerate kinase (original description: none)	Photorespiration	GLYK	#N/A	TRINITY_DN15650_c0_g1_i1.p2	TRINITY_DN14102_c1_g2_i21.p1	TRINITY_DN26063_c1_g1_i5.p1	183.478	151.017	169.181	319.622	312.719	289.249	312.71	228.55	182.624
Bv3_059720_tshd.t1	1.3.4.3	Photosynthesis.photorespiration.glycine cleavage system.L-protein dihydrolipoyl dehydrogenase component	Photosynthesis	L-protein dihydrolipoyl dehydrogenase component of glycine cleavage system (original description: none)	Photorespiration	GDC-L	#N/A	TRINITY_DN9277_c0_g1_i1.p1	TRINITY_DN6354_c0_g1_i1.p1	TRINITY_DN11235_c0_g1_i1.p1	415.872	389.024	477.742	342.577	405.541	475.377	221.122	218.991	194.904
Bv5_107350_ydma.t1	1.3.8	Photosynthesis.photorespiration.glycerate:glycolate transporter	Photosynthesis	glycerate:glycolate transporter (original description: none)	Photorespiration		#N/A	TRINITY_DN18329_c2_g2_i1.p1	TRINITY_DN7578_c0_g1_i2.p1	TRINITY_DN26633_c0_g1_i1.p1	583.397	574.553	705.316	630.527	526.691	395.107	187.078	97.9082	70.6441
Bv6_143730_mggd.t1	1.3.5	Photosynthesis.photorespiration.serine hydroxymethyltransferase	Photosynthesis	serine hydroxymethyltransferase (original description: none)	Photorespiration	SHMT	#N/A	TRINITY_DN10251_c0_g1_i1.p1	TRINITY_DN8227_c0_g1_i1.p1	TRINITY_DN25400_c0_g1_i1.p1	65.149	66.3665	73.3659	39.3801	42.6122	45.7805	51.9958	97.2792	91.6647
Bv8_184280_guso.t1	1.3.1	Photosynthesis.photorespiration.phosphoglycolate phosphatase	Photosynthesis	phosphoglycolate phosphatase (original description: none)	Photorespiration		#N/A	TRINITY_DN16169_c0_g1_i4.p1	TRINITY_DN13972_c0_g1_i21.p2	TRINITY_DN19588_c0_g1_i2.p1	55.281	102.361	88.0226	41.0506	39.075	42.4307	45.5279	29.9799	36.4186
Bv1_005180_ysgz.t1	1.3.5	Photosynthesis.photorespiration.serine hydroxymethyltransferase	Photosynthesis	serine hydroxymethyltransferase (original description: none)	Photorespiration	SHMT	AT5G26780.1	TRINITY_DN14949_c0_g1_i4.p1	TRINITY_DN10106_c0_g1_i1.p1	TRINITY_DN16477_c0_g1_i1.p1	14.8539	10.7674	16.6244	8.43382	16.9827	16.5087	24.8278	11.2738	16.2638
