## Supplementary material for "Insights into regulation of C_2_ and C_4_ photosynthesis in *Amaranthaceae/Chenopodiaceae* using RNA-Seq": Dataset S5

### Sheet: Clusters_Objects_C3_C3C4_C4
C0 (57 genes)	C0_TF_family	C1 (22 genes)	C1_TF_family	C2 (32 genes)	C2_TF_family	C3 (38 genes)	C3_TF_family	C4 (71 genes)	C4_TF_family	C5 (33 genes)	C5_TF_family	C6 (35 genes)	C6_TF_family	C7 (39 genes)	C7_TF_family	C8 (35 genes)	C8_TF_family	C9 (35 genes)	C9_TF_family	C10 (34 genes)	C10_TF_family
Bv1_005530_awpg.t1	GATA	Bv1_002710_kgfs.t1	Dof	Bv1_004090_exom.t2	MYB_related	Bv1_000240_ccns.t1	C2H2	Bv1_001260_iquc.t1	MYB	Bv1_004730_qnjn.t1	BES1	Bv1_001980_txmr.t1	MYB_related	Bv1_002900_doao.t1	bHLH	Bv1_006280_gdiw.t1	MIKC_MADS	Bv1_001500_zhap.t1	bHLH	Bv1_000840_pchj.t1	C2H2
Bv1_006910_rqak.t1	bZIP	Bv1_002880_qzmp.t1	ARF	Bv1_007010_hamj.t1	bHLH	Bv1_005060_wsok.t1	BBR-BPC	Bv1_006740_agqt.t1	TALE	Bv1_018710_eozo.t1	YABBY	Bv1_002400_iagh.t1	bHLH	Bv1_021850_tdax.t1	bHLH	Bv1_013750_smoy.t1	bZIP	Bv1_003640_tkfj.t1	bZIP	Bv1_008320_qyiu.t1	bHLH
Bv1_008110_dyzp.t1	ZF-HD	Bv1_007680_jyqa.t1	MIKC_MADS	Bv1_011500_cydk.t1	Trihelix	Bv1_006750_ogru.t1	TALE	Bv1_012860_aztz.t2	B3	Bv1_020990_cdhg.t1	Nin-like	Bv1_005280_nyko.t1	MYB	Bv2_023660_pmxz.t1	C3H	Bv1_015670_ettr.t1	WRKY	Bv1_005070_wokp.t1	bZIP	Bv1_021380_gmre.t1	bZIP
Bv1_011350_yiue.t1	bZIP	Bv1_012590_kwxx.t1	MIKC_MADS	Bv2_028580_zsnk.t1	bZIP	Bv1_014620_pnwp.t1	bHLH	Bv1_020020_dmnk.t1	C3H	Bv2_032530_xysi.t1	HD-ZIP	Bv1_005690_hemo.t1	HD-ZIP	Bv2_025210_soor.t1	G2-like	Bv2_029370_kqsm.t1	C3H	Bv1_021540_nmoe.t1	GRAS	Bv2_024970_jywu.t1	GRAS
Bv1_012890_mdoq.t1	G2-like	Bv2_024260_oxkh.t1	MYB_related	Bv2_029470_yanm.t1	C3H	Bv2_030370_nmyr.t1	ERF	Bv1_022010_satd.t1	C3H	Bv3_061640_umpm.t1	HSF	Bv1_013030_fxre.t1	BES1	Bv2_031460_zqqw.t1	WRKY	Bv2_031530_azhc.t1	WRKY	Bv2_031130_cghd.t1	ERF	Bv2_031000_epcs.t1	TALE
Bv1_019810_cgkm.t1	MIKC_MADS	Bv3_053770_kkpk.t1	CAMTA	Bv2_035870_qfwi.t1	ARF	Bv2_034490_udsn.t1	HSF	Bv2_026860_cint.t1	LBD	Bv3_064600_wiae.t1	WRKY	Bv1_015770_ojha.t1	WOX	Bv2_042860_ixzz.t1	bZIP	Bv2_032000_mewc.t1	CPP	Bv2_031200_qerp.t1	ARR-B	Bv3_049590_ztko.t1	C3H
Bv2_026370_rgfy.t1	TCP	Bv3_057700_ifwp.t1	bZIP	Bv2_042360_goyn.t1	NF-YC	Bv2_041790_ncxt.t1	Trihelix	Bv2_031880_ghua.t1	MYB	Bv4_072350_apsk.t1	C2H2	Bv1_022070_hgze.t1	ARF	Bv3_048050_woko.t1	GATA	Bv3_050990_kqjn.t1	bZIP	Bv2_042870_fzxy.t1	HB-other	Bv3_057390_eygn.t1	FAR1
Bv2_029330_kios.t1	NF-YA	Bv3_065440_fztq.t1	HSF	Bv2_046680_nqis.t1	MYB	Bv2_041830_atex.t1	bZIP	Bv2_036180_izat.t1	MYB	Bv4_073590_ypds.t1	HB-other	Bv2_045740_qaam.t1	G2-like	Bv4_072720_ohdu.t1	NF-YA	Bv3_054430_ykdf.t1	WRKY	Bv2_044600_drzk.t1	ERF	Bv3_060800_jzfr.t2	G2-like
Bv2_035400_pdae.t1	NF-YB	Bv3_065890_nand.t1	ERF	Bv3_060840_gszt.t1	bHLH	Bv2_043000_wkhc.t1	CPP	Bv2_038430_ynft.t1	C2H2	Bv4_079240_zfig.t1	MYB	Bv3_049030_urrg.t1	MYB	Bv4_084080_rwwj.t1	MYB	Bv3_062960_chhy.t1	bZIP	Bv3_049720_frmg.t1	HSF	Bv4_071710_xxkn.t1	MYB_related
Bv2_045840_qtyg.t2	AP2	Bv4_073430_tehx.t1	GRAS	Bv3_063120_phgd.t1	bHLH	Bv3_050780_usim.t1	NAC	Bv2_046860_ofna.t1	Dof	Bv4_081710_ifnk.t1	NF-YC	Bv3_055090_xdwj.t1	C2H2	Bv5_102100_yqwd.t1	C2H2	Bv4_086330_roni.t1	HB-other	Bv3_059840_noxq.t1	SBP	Bv4_072670_namy.t1	C3H
Bv2_047650_jrpi.t1	ARF	Bv4_084470_okdq.t1	ARF	Bv3_063410_ixst.t1	bZIP	Bv3_051000_zcce.t1	MYB_related	Bv3_048020_atyd.t2	FAR1	Bv4_087440_twas.t1	NAC	Bv3_060420_oena.t1	G2-like	Bv5_104730_xsdz.t1	HD-ZIP	Bv4_097640_szor.t1	NF-YA	Bv3_060000_xtmt.t1	HD-ZIP	Bv4_079320_gsmr.t1	bHLH
Bv3_048080_hfrw.t2	ARR-B	Bv5_123800_oiiq.t1	C3H	Bv3_065070_ixyi.t1	bHLH	Bv3_060310_cykg.t1	C3H	Bv3_049330_hurx.t1	bHLH	Bv4_096500_rtgn.t1	bHLH	Bv4_073630_adyh.t1	SRS	Bv5_113620_mtgp.t1	bHLH	Bv5_098930_sojm.t1	ERF	Bv4_072390_ztzm.t1	Trihelix	Bv4_083890_jjmx.t1	WRKY
Bv3_056020_uozo.t1	NAC	Bv6_134740_guat.t1	Dof	Bv4_072220_zfoe.t1	bHLH	Bv3_060630_hyww.t1	MYB_related	Bv3_058480_taej.t1	bHLH	Bv5_097990_fpfn.t1	NAC	Bv4_074370_ygxg.t1	MYB	Bv5_113850_utth.t1	C2H2	Bv5_105880_nrfj.t1	bHLH	Bv4_079780_xxpf.t1	C3H	Bv4_084030_exhz.t1	G2-like
Bv3_061270_euhf.t1	MYB_related	Bv7_157000_dced.t1	B3	Bv4_081860_gthj.t1	bHLH	Bv3_066240_pcmh.t1	C3H	Bv3_060340_hinp.t1	MYB_related	Bv5_101020_uphg.t1	GRAS	Bv4_082370_uwpu.t1	GeBP	Bv5_116210_auzg.t1	E2F/DP	Bv5_114390_pjnp.t1	NAC	Bv4_087770_adcr.t1	FAR1	Bv4_084290_hkeq.t2	B3
Bv3_064340_tspo.t1	MYB	Bv7_170910_tctt.t1	E2F/DP	Bv5_105650_hujt.t1	SRS	Bv4_082120_ascg.t1	C3H	Bv3_060480_yxxg.t1	SBP	Bv5_106620_fuxy.t1	ARR-B	Bv4_092350_tjty.t1	GRAS	Bv5_120440_dtcx.t1	WRKY	Bv5_118270_wwos.t1	SBP	Bv4_089940_tmkj.t1	GRAS	Bv5_103620_tppe.t1	Dof
Bv3_064450_hwur.t1	G2-like	Bv7_179580_pnyz.t2	MYB_related	Bv5_106800_reui.t1	HSF	Bv4_092590_cwni.t2	bHLH	Bv3_060900_tcwq.t1	bHLH	Bv5_107360_srki.t1	BBR-BPC	Bv4_094560_frca.t1	bHLH	Bv5_121510_iogq.t1	MYB	Bv5_120730_wjao.t1	bHLH	Bv4_096120_faoj.t1	EIL	Bv5_104330_mwyu.t1	B3
Bv3_070510_azad.t1	bZIP	Bv8_184600_qgwa.t1	MYB_related	Bv5_110480_qpat.t1	Trihelix	Bv4_093720_guiw.t1	NAC	Bv3_061160_amou.t1	C2H2	Bv5_111560_tcwd.t1	MYB	Bv5_102150_cuzi.t1	BES1	Bv5_125780_orwr.t1	ARF	Bv5_121330_zrdc.t1	NAC	Bv5_113380_euwo.t1	bHLH	Bv5_106980_jzcm.t1	G2-like
Bv4_089910_wkkq.t1	WRKY	Bv9_215950_ujjq.t1	FAR1	Bv6_154350_zeqy.t1	MYB	Bv5_105170_axfy.t1	GATA	Bv3_064050_dwac.t1	C2H2	Bv5_120270_qmkm.t1	bHLH	Bv5_110170_udmh.t1	MYB	Bv5_126700_qfgr.t1	TCP	Bv6_130620_tsza.t1	bHLH	Bv5_114810_nmrg.t1	MYB	Bv5_113390_yzaj.t1	ARF
Bv4_094630_tsdh.t2	HB-other	Bv9_219330_krre.t1	FAR1	Bv6_154520_fqdr.t1	Whirly	Bv5_106480_gzwx.t1	NAC	Bv3_064480_rnwf.t1	bZIP	Bv5_123490_aaar.t1	C2H2	Bv5_110950_cnxp.t1	bHLH	Bv6_129830_cgqe.t2	C3H	Bv6_135060_sszc.t1	CAMTA	Bv6_131110_ptmy.t1	TCP	Bv5_114550_iote.t1	M-type_MADS
Bv4_095190_rrar.t1	STAT	Bv9_221390_azoc.t1	GATA	Bv7_163790_fzoa.t2	HB-other	Bv5_117160_ufxu.t1	Dof	Bv3_064740_jmoi.t1	G2-like	Bv5_125870_rycp.t1	Nin-like	Bv5_118590_qxci.t1	HB-PHD	Bv6_135390_gwrr.t1	ERF	Bv6_140290_joxm.t1	bZIP	Bv6_137660_fwms.t1	C2H2	Bv5_115930_imcm.t1	MYB_related
Bv5_098400_xfou.t1	TALE	Bv9_224390_wsiw.t1	bZIP	Bv7_170190_qoni.t1	NF-YA	Bv5_122550_anjp.t1	MYB_related	Bv3_068030_qjki.t1	NF-X1	Bv6_128480_kgcj.t1	AP2	Bv5_123760_mqgh.t1	TCP	Bv6_141380_zdcq.t1	bHLH	Bv6_141950_gmyf.t1	AP2	Bv6_139990_gfdg.t1	bHLH	Bv5_119970_ctha.t1	HSF
Bv5_099430_qqci.t1	ERF	Bv_008480_ntna.t1	C3H	Bv7_171780_ozkh.t1	FAR1	Bv6_131640_dakt.t1	C2H2	Bv3_069990_sghj.t1	CPP	Bv6_145210_uijh.t1	FAR1	Bv6_127320_cktt.t1	WRKY	Bv6_148810_gqfm.t1	bHLH	Bv6_150510_oyfw.t1	SBP	Bv6_144010_ryau.t1	GRAS	Bv5_119990_wdfk.t1	C2H2
Bv5_100130_otho.t1	TALE			Bv7_176050_wshp.t1	NF-YB	Bv6_133580_rsgt.t1	WRKY	Bv4_071660_siif.t1	C3H	Bv6_151970_gufi.t1	bHLH	Bv6_131690_nsis.t1	G2-like	Bv6_149630_ammr.t1	ERF	Bv6_155280_wyee.t1	MYB_related	Bv6_145940_kddw.t1	ARF	Bv5_125270_ohkk.t1	MYB
Bv5_101230_ugwa.t1	TALE			Bv7_178080_ocxa.t1	G2-like	Bv6_135680_edzg.t1	WOX	Bv4_073880_jqoq.t1	HSF	Bv7_162030_omgs.t1	MYB_related	Bv7_169560_fstc.t1	Trihelix	Bv6_150570_hsih.t1	CAMTA	Bv7_170030_eqzo.t2	GRF	Bv6_149960_rkdn.t1	bHLH	Bv6_134230_aref.t1	bZIP
Bv5_101250_scro.t1	MIKC_MADS			Bv8_195490_fzee.t1	G2-like	Bv6_138090_jcer.t1	TALE	Bv4_075180_sasn.t1	C3H	Bv7_169630_gsed.t1	C3H	Bv8_182380_cpjk.t1	VOZ	Bv6_153540_qoyx.t1	NAC	Bv7_172670_phws.t1	MYB	Bv6_154310_ccop.t1	HD-ZIP	Bv6_135660_ocpz.t1	bZIP
Bv5_104140_hfow.t2	GRF			Bv8_199800_dheu.t1	B3	Bv6_141990_jfsa.t1	ERF	Bv4_081320_zcno.t1	MYB_related	Bv7_175800_ycqe.t1	B3	Bv8_182840_npyy.t1	Dof	Bv6_155470_dihy.t1	TALE	Bv7_173680_dqmt.t1	GRAS	Bv7_158010_kchi.t1	WRKY	Bv6_139710_fhny.t1	MIKC_MADS
Bv5_113160_mzap.t2	bHLH			Bv9_209600_asxm.t1	HB-other	Bv6_156070_styp.t1	C2H2	Bv4_083670_hjqh.t1	Trihelix	Bv8_182450_hisu.t1	NAC	Bv8_184680_hfws.t1	GRAS	Bv7_156860_hqwy.t1	WRKY	Bv8_180860_edem.t1	Dof	Bv7_158660_przp.t1	B3	Bv6_145550_jkxz.t1	NAC
Bv5_118130_rkdz.t1	E2F/DP			Bv9_218740_uhux.t1	B3	Bv7_160250_ctdh.t1	GATA	Bv4_083840_imog.t1	CPP	Bv8_191760_rhxh.t1	AP2	Bv8_194200_tpei.t1	YABBY	Bv7_160040_kepw.t2	GRF	Bv8_194850_rqtm.t1	C3H	Bv7_161720_aoyz.t1	MYB_related	Bv6_150040_hdfh.t1	NAC
Bv5_120720_czkq.t1	bHLH			Bv9_225950_hzuo.t1	WRKY	Bv7_164470_cqmf.t1	C3H	Bv4_092190_fzon.t1	bHLH	Bv9_207830_hxcw.t1	HD-ZIP	Bv8_196780_gare.t1	CPP	Bv7_160140_ozqs.t1	Trihelix	Bv8_197970_cpyp.t1	C3H	Bv7_170610_mkwz.t1	C2H2	Bv6_150690_wmrr.t1	SBP
Bv6_131450_fpap.t1	C2H2			Bv_001020_pprz.t1	B3	Bv7_179540_ptjg.t1	C3H	Bv4_092260_ddzu.t1	C2H2	Bv9_221290_hwtg.t1	bHLH	Bv8_196840_quuj.t1	bHLH	Bv7_160650_nqci.t1	Trihelix	Bv8_200210_uzdz.t1	HD-ZIP	Bv7_171150_hihf.t1	TALE	Bv6_153750_phiu.t1	G2-like
Bv6_136190_cygi.t1	SBP			Bv_001660_ufqc.t1	C3H	Bv8_188010_ypde.t1	TCP	Bv4_096070_gpem.t1	AP2	Bv_000980_ejkk.t1	GRF	Bv8_197040_ozas.t1	EIL	Bv7_163140_mwrf.t1	MYB_related	Bv9_208900_gijo.t1	WRKY	Bv7_177640_aesm.t1	GATA	Bv7_171990_sxrm.t1	C3H
Bv6_136850_qpam.t1	WRKY			Bv_006550_ktwy.t1	LBD	Bv8_188040_qeaj.t1	LSD	Bv4_096650_oxms.t1	NAC	Bv_008490_cjwm.t1	C2H2	Bv8_197850_tdfd.t1	NAC	Bv7_176220_zjwt.t1	C2H2	Bv9_212910_kjzy.t1	NAC	Bv8_183710_ukrh.t1	Dof	Bv_001010_nrdw.t1	B3
Bv6_140160_fnct.t2	bHLH					Bv8_196060_hado.t1	Trihelix	Bv5_097950_pegm.t1	YABBY	Bv_013250_pgya.t1	MYB	Bv9_209290_ninc.t1	VOZ	Bv7_180690_ruzs.t1	G2-like	Bv9_223060_fkap.t1	WRKY	Bv8_185810_kdqu.t1	WRKY	Bv_001490_yywz.t1	SBP
Bv6_141490_ncmt.t1	bHLH					Bv9_212190_zpuh.t1	HB-other	Bv5_102030_ozsw.t1	C3H			Bv_007920_ifhw.t1	bHLH	Bv8_193660_jkcu.t1	TALE	Bv_000250_ipex.t1	GRF	Bv9_221020_azmu.t1	HD-ZIP	Bv_009300_xpqm.t1	B3
Bv6_145140_chao.t1	Nin-like					Bv9_224410_qxmk.t1	C3H	Bv5_106950_iwui.t1	HD-ZIP			Bv_013350_mahg.t1	AP2	Bv8_201090_hune.t1	HSF	Bv_008610_rmtz.t1	bHLH	Bv9_224810_ntcu.t1	MYB_related
Bv6_147690_mghj.t1	ARR-B					Bv_002510_sgmx.t1	WRKY	Bv5_113990_ahet.t1	bHLH					Bv9_214060_hwek.t1	bZIP
Bv6_149970_dkfq.t1	CO-like					Bv_004330_qxaa.t1	bHLH	Bv5_121120_roao.t1	MYB					Bv9_214370_scjj.t1	MIKC_MADS
Bv6_151580_dcqi.t1	Trihelix					Bv_010700_xqkf.t1	SBP	Bv5_122850_jkmd.t1	GRAS					Bv_009450_upnr.t1	HD-ZIP
Bv6_155570_rpmu.t1	NAC							Bv6_128210_fjig.t1	GRAS					Bv_011410_ndfg.t1	bZIP
Bv7_157810_dmha.t1	G2-like							Bv6_128680_pjam.t1	GRAS
Bv7_159570_afnu.t1	bZIP							Bv6_131170_gezt.t1	SBP
Bv7_167440_jfxh.t1	bHLH							Bv6_132230_qftx.t2	FAR1
Bv7_174540_ksge.t2	MYB_related							Bv6_137710_nyuw.t1	BES1
Bv8_182410_opag.t1	ARF							Bv6_138670_qaws.t1	HD-ZIP
Bv9_203750_gcik.t1	ARF							Bv6_141520_usyi.t1	MYB
Bv9_205380_pzcg.t1	TALE							Bv6_153180_fgrg.t1	WRKY
Bv9_208060_feno.t1	C3H							Bv6_155050_yefe.t1	bHLH
Bv9_208190_efdx.t1	ARF							Bv7_161770_eqms.t1	ARF
Bv9_209170_oise.t1	TCP							Bv7_162330_mjoz.t1	C2H2
Bv9_209500_fuun.t1	C2H2							Bv7_170920_rwnw.t1	E2F/DP
Bv9_211370_nood.t1	Dof							Bv7_172490_rjrk.t1	C2H2
Bv9_215020_hpmh.t2	CAMTA							Bv7_173700_gthp.t1	MYB_related
Bv9_225840_iyth.t1	ERF							Bv7_174080_ojse.t1	Dof
Bv9_225940_rhee.t1	GRAS							Bv7_175500_pqun.t1	WRKY
Bv_002120_fpmp.t1	NF-YA							Bv7_176150_dhtu.t1	bZIP
Bv_007620_enci.t1	GATA							Bv7_176230_duwy.t1	FAR1
Bv_012080_sqjh.t2	MYB_related							Bv8_180890_fhyg.t1	Trihelix
								Bv8_181370_dxny.t1	MYB
								Bv8_188640_ngte.t1	C2H2
								Bv8_190180_ktgn.t1	NAC
								Bv8_201060_epwr.t1	BES1
								Bv8_201220_hxfs.t1	BBR-BPC
								Bv8_201610_mjwh.t1	bHLH
								Bv9_204300_zmfg.t2	C3H
								Bv9_206330_dkhx.t1	FAR1
								Bv9_214180_gjwr.t1	MYB
								Bv9_219340_soxd.t1	FAR1
								Bv9_221810_wprd.t1	GATA
								Bv_010830_jrft.t1	CO-like
								Bv_011610_tatm.t1	BBR-BPC
								Bv_012080_sqjh.t1	MYB_related
